# Microclimatic effects on alpine plant and flower visitor communities and their interactions

**DOI:** 10.1101/646752

**Authors:** Lisa-Maria Ohler, Martin Lechleitner, Robert R. Junker

## Abstract

High-alpine ecosystems are commonly assumed to be particularly endangered by climate warming. Recent research, however, suggests that the heterogeneous topography of alpine landscapes provide microclimatic niches for alpine plants, which may buffer negative effects. Whether the microclimatic heterogeneity also affects higher trophic levels remains unknown. This study shows that the variation in mean seasonal soil temperature within a single alpine pasture is within the same range as in plots differing in nearly 500 m in elevation. This pronounced heterogeneity affected the spatial distribution of plant cover, richness of flowering plant species and plant species composition. These microclimatic effects on plant communities also affected richness of flower visiting insects and the frequency and structure of plant-insect interactions suggesting an effect of microclimate also on higher trophic levels. Our results may stimulate a re-evaluation of the consequences of climate warming on ecosystems that may compensate warming by microclimatic refuges.
