## Supplementary Table 1 for "Microclimatic effects on alpine plant and flower visitor communities and their interactions"

### Sheet: Tabelle1
Ohler et al.
Microclimatic effects on alpine plant and flower visitor communities and their interactions
Supplementary Table 1
Values of Pearson's product-moment correlation between each pair of tested variables
	Insect-flower interactions	Mean seasonal soil temperature	Flowering plant species richness	Insect family richness	Complementary specialization H2'
Insect-flower interactions
Mean seasonal soil temperature	t28 = -0.09, p = 0.931, r = 0.02
Flowering plant species richness	t28 = 2.28, p = 0.030, r = 0.40	t28 = 2.44, p = 0.021, r = 0.42
Insect family richness	t28 = 11.96, p < 0.001 , r = 0.91	t28 = 0.22, p = 0.828, r = 0.04	t28 = 2.98, p < 0.01, r = 0.49
Complementary specialization H2'	t27 = -0.48, p = 0.635, r = -0.09	t27 = -3.42, p < 0.01, r = -0.55	t27 = -0.82, p = 0.420, r = -0.16	t27 = -0.67, p = 0.507, r = -0.13
Plant cover	t28 = 1.86, p = 0.074, r = 0.33	t28 = 2.83, p < 0.01, r = 0.47	t28 = 0.35, p = 0.730, r = 0.07	t28 = 1.35, p = 0.187, r = 0.25	t27 = -4.17, p < 0.001 , r = -0.63
