## Supplementary Table 2 for "Microclimatic effects on alpine plant and flower visitor communities and their interactions"

### Sheet: Blatt1
Ohler et al.
Microclimatic effects on alpine plant and flower visitor communities and their interactions
Supplementary Table 2
Location, elevation, temperature and plant cover of plots (local scale), transects (regional scale) and data derived from Chelsa database
Plot #	scale	Latitude	Longitude	Elevation [m a.s.l.]	Mean temp. [°C]	SD of temp. [°C]	Min. temp. [°C]	Max. temp. [°C]	Plant cover [%]
1	local	12.8217	47.123	2273	10.3	3.36339	2	20.5	83
2	local	12.822	47.123	2273	10.8	3.48213	3	23.5	94
3	local	12.822	47.123	2273	10.6	2.81658	4	18	95
4	local	12.822	47.1232	2273	9.7	2.65238	3	17.5	87
5	local	12.822	47.1232	2273	9.6	2.63825	3	16.5	83
6	local	12.8221	47.1232	2273	10.6	3.13638	3	18.5	91
7	local	12.8217	47.1231	2273	12.1	4.09549	3	24	86
8	local	12.8216	47.1232	2273	9.8	3.57243	2	21	75
9	local	12.821	47.1231	2273	10.2	2.5833	4	17	100
10	local	12.8208	47.1232	2273	11.2	3.65621	3.5	23	98
11	local	12.8208	47.1232	2273	10	3.30822	3	32	90
12	local	12.8208	47.1233	2273	11.7	3.40375	3.5	20.5	95
13	local	12.8207	47.1233	2273	9.9	2.22122	4	16	70
14	local	12.8207	47.1233	2273	12.4	3.4296	4	20.5	97
15	local	12.8206	47.1234	2273	10.5	2.83753	2.5	17.5	95
16	local	12.8207	47.1234	2273	10.8	2.86187	3.5	18	90
17	local	12.8208	47.1235	2273	10.8	2.86187	3.5	18	91
18	local	12.8208	47.1236	2273	10.9	3.37717	2.5	19.5	84
19	local	12.8209	47.1238	2273	10.9	3.07249	3	18.5	97
20	local	12.821	47.1239	2273	12.3	4.684	3	26	95
21	local	12.8212	47.124	2273	11.1	2.98009	4	18.5	99
22	local	12.8214	47.1241	2273	11.2	3.46884	3	20	99
23	local	12.8215	47.1242	2273	11.2	3.11604	3.5	19	97
24	local	12.8216	47.1243	2273	10.8	3.24397	2.5	19.5	90
25	local	12.8217	47.1245	2273	11.1	4.41622	2	23.5	94
26	local	12.8219	47.1246	2273	12.1	4.35504	3.5	26	89
27	local	12.8219	47.1244	2273	11	3.68248	3	21.5	89
28	local	12.822	47.124	2273	10.5	3.39452	3.5	20.5	95
29	local	12.8221	47.1235	2273	11.6	4.01569	3	22.5	98
30	local	12.8224	47.1234	2273	10.6	3.28084	2.5	19	82
	regional	47.1647	12.8136	1227.13	16.11	2.67285	9	23
	regional	47.1647	12.8136	1227.13	16.9977	2.7607	10	25.5
	regional	47.1647	12.8136	1227.13	16.6085	2.24488	10.5	23.5
	regional	47.1647	12.8136	1227.13	17.2021	4.20156	8.5	29
	regional	47.1647	12.8136	1227.13	16.5815	2.51629	10	24
	regional	47.1647	12.8136	1227.13	15.9107	2.25411	9.5	21.5
	regional	47.1527	12.8137	1512.34	15.9861	2.67329	10.5	25.5
	regional	47.1527	12.8137	1512.34	15.9048	2.64538	11	25.5
	regional	47.1527	12.8137	1512.34	14.5859	2.4224	9.5	26.5
	regional	47.1432	12.8137	1681.89	14.6392	2.28582	7.5	22
	regional	47.1432	12.8137	1681.89	15.5103	2.97308	7	25
	regional	47.1432	12.8137	1681.89	15.456	2.69053	8	24
	regional	47.1432	12.8137	1681.89	15.6289	2.68465	8	24.5
	regional	47.1432	12.8137	1681.89	14.7746	2.5401	7	23
	regional	47.1311	12.8079	1907.9	12.6509	2.75913	7	21.5
	regional	47.1311	12.8079	1907.9	12.8096	2.51825	7	20
	regional	47.1311	12.8079	1907.9	11.5056	2.67652	5.5	21
	regional	47.1301	12.8138	2129.92	12.1406	2.58131	6	20
	regional	47.1301	12.8138	2129.92	11.4958	2.39863	5	19.5
	regional	47.1301	12.8138	2129.92	11.1848	2.28216	5.5	18
	regional	47.1301	12.8138	2129.92	12.0459	3.7776	4	24.5
	regional	47.1216	12.8222	2331.59	11.0738	2.39494	6	19.5
	regional	47.1216	12.8222	2331.59	11.2749	3.18379	4.5	24
	regional	47.1216	12.8222	2331.59	11.2082	3.40976	4.5	22
	regional	47.1216	12.8222	2331.59	10.2204	2.52181	2	17
	regional	47.1216	12.8222	2331.59	10.5477	3.16758	3.5	19
	regional	47.0932	12.8362	2428.14	10.4528	3.79945	1.5	20.5
	regional	47.0932	12.8362	2428.14	10.7293	5.39512	1	29
	regional	47.0932	12.8362	2428.14	9.72899	4.44568	0.5	24.5
	regional	47.0932	12.8362	2428.14	10.2682	2.79452	3.5	17.5
	regional	47.0932	12.8362	2428.14	10.0483	4.44626	1	23
	regional	47.0932	12.8362	2428.14	10.5126	3.42217	2	20.5
	regional	47.0826	12.8414	2635.91	9.80542	5.11333	0.5	28
	regional	47.0826	12.8414	2635.91	9.32959	4.34107	1	28.5
	regional	47.0826	12.8414	2635.91	8.7251	4.32123	1	35
	regional	47.0826	12.8414	2635.91	8.70483	5.021	0.5	30
	Chelsa	47.1647	12.8136	1227.13	13.525
	Chelsa	47.1527	12.8139	1512.34	12.55
	Chelsa	47.1431	12.8134	1681.89	11.45
	Chelsa	47.1309	12.808	1907.9	10.425
	Chelsa	47.1304	12.8137	2129.92	8.5
	Chelsa	47.1212	12.8227	2331.59	7.225
	Chelsa	47.0933	12.8363	2428.14	6.975
	Chelsa	47.0827	12.8414	2635.91	5.7
