## Supplementary Table 5 for "Microclimatic effects on alpine plant and flower visitor communities and their interactions"

### Sheet: Tabelle1
Ohler et al.
Microclimatic effects on alpine plant and flower visitor communities and their interactions
Supplementary Table 5
Animal taxa encountered to interact with flowers in our study site.
Order	Family	Species
Coleoptera	Chrysomelidae	Chrysomelidae spp.
	Curculionidae	Curculionidae spp.
	Melyridae	Melyridae spp.
	Ptinidae	Ptinidae spp.
	Scarabaeidae spp.	Scarabaeidae
	Staphylinidae	Anthophagus spp.
		Eusphalerum spp.
Collembola	Sminthuridae	Sminthuridae spp.
Diptera	Agromyzidae	Agromyzidae spp.
	Anthomyiidae	Anthomyiidae spp.
		Botanophila spp.
		Botanophila varicolor
		Pegoplata aestiva
		Phorbia fumigata
	Bibionidae	Bibionidae spp.
		Bibio spp.
	Calliphoridae	Calliphoridae spp.
	Carnidae	Carnidae spp.
	Ceratopogonidae	Ceratopogonidae spp.
	Cecidomyiidae	Cecidomyiidae spp.
	Chironomidae	Chironomidae spp.
	Chloropidae	Chloropidae spp.
	Dolichopodidae	Dolichopodidae spp.
	Empididae	Empididae spp.
	Fanniidae	Fanniidae spp.
	Limoniidae	Limoniidae spp.
	Lonchopteridae	Lonchopteridae spp.
	Muscidae	Coenosia spp.
		Drymeia alpicola
		Drymeia spp.
		Helina reversio
		Muscidae spp.
		Thricops nigritellus
		Thricops spp.
	Phoridae	Megaselia angusta
		Megaselia brevior
		Megaselia campestris
		Megaselia coccyx
		Megaselia curvicapilla
		Megaselia manicata
		Megaselia pusilla
		Megaselia sordida
		Megaselia spp.
		Phoridae spp.
		Triphleba flexipalpis
		Triphleba spp.
	Rhagionidae	Rhagionidae spp.
	Sarcophagidae	Sarcophagidae spp.
	Scathophagidae	Scathophagidae spp.
	Scatopsidae	Apiloscatopse styriaca
	Sciaridae	Bradysia albanensis
		Bradysia alpicola
		Bradysia bicolor
		Bradysia flavipila
		Bradysia subscabricornis
		Bradysia spp.
		Corynoptera spp.
		Cratyna colei
		Cratyna spp.
		Sciaridae spp.
		Peyerimhoffia alpina
		Trichosia spp.
	Sepsidae	Sepsidae spp.
		Saltella sphondylii
		Sepsis cynipsea
		Sepsis flavimana
		Sepsis neocynipsea
		Sepsis orthocnemis
		Themira leachii
		Themira superba
	Sphaeroceridae	Sphaeroceridae spp.
	Syrphidae	Episyrphus balteatus
		Melanostoma spp.
		Platycheirus spp.
		Sphaerophoria spp.
		Syrphidae spp.
	Tabanidae	Tabanidae spp.
	Tipulidae	Tipulidae spp.
Hemiptera	Lygaeidae	Lygaeidae spp.
Hymenoptera	Apidae	Bombus paratorum
		Bombus sichelii
		Bombus soroeensis
		Bombus wurflenii
		Dufourea alpina
		Panurginus montanus
	Braconidae	Braconidae spp.
	Ceraphronidae spp.	Ceraphronidae spp.
	Chalcidoidea	Chalcidoidea spp.
	Cynipidae	Cynipidae spp.
	Diapriidae	Diapriidae spp.
	Eucoilidae	Eucoilidae spp.
	Figitidae	Figitidae spp.
	Formicidae	Formica lemani
		Formica transkaukasica
	Ichneumonidae	Ichneumonidae spp.
	Megaspilidae	Megaspilidae spp.
	Mymaridae	Mymaridae spp.
	Platygastridae	Platygastridae spp.
	Scelionidae	Scelionidae spp.
	Tenthredinidae	Tenthredinidae spp.
Lepidoptera	Erebidae	Arctia plantaginis
		Phragmatobia fuliginosa
	Geometridae	Perizoma albulata
		Psodos quadrifaria
	Glyphipterigidae	Glyphipterix bergstraesserella
	Zygaenidae	Adscita geryon
Orthoptera	Acrididae	Acrididae spp.
Thysanoptera	Aeolothripidae	Aeolothripidae spp.
